# Gene regulatory patterning codes in early cell fate specification of the *C. elegans* embryo

**DOI:** 10.1101/2023.02.05.527193

**Authors:** Alison G. Cole, Tamar Hashimshony, Zhuo Du, Itai Yanai

**Affiliations:** Department of Molecular Evolution and Development, University of Vienna, Vienna, Austria; Department of Biology, Technion – Israel Institute of Technology, Haifa, Israel; State Key Laboratory of Molecular Developmental Biology, Institute of Genetics and Developmental Biology, Chinese Academy of Sciences, Beijing, China; Institute for Computational Medicine, NYU School of Medicine, New York, USA

## Abstract

Pattern formation originates during embryogenesis by a series of symmetry-breaking steps throughout an expanding cell lineage. In *Drosophila*, classic work has shown that the embryo segmentation is established by morphogens within a syncytium, and the subsequent action of the gap, pair-rule, and segment polarity genes. This classic model however does not translate directly to species that lack a syncytium – such as *C. elegans* – where cell fate is specified by cell-autonomous cell lineage programs and their inter-signaling. Previous single-cell RNA-Seq studies in *C. elegans* have analyzed cells from a mixed suspension of cells from many embryos to study late differentiation stages, or individual early stage embryos to study early gene expression in the embryo. To study the intermediate stages of early and late gastrulation (28- to 102- cells stages) missed by these approaches, here we determine the transcriptomes of the 1- to 102-cell stage to identify 119 embryonic cell-states during cell-fate specification, including ‘equivalence-group’ cell identities. We find that gene expression programs are modular according to the sub-cell lineages, each establishing a set of stripes by combinations of transcription factor gene expression across the anterior-posterior axis. In particular, expression of the homeodomain genes establishes a comprehensive lineage-specific positioning system throughout the embryo beginning at the 28-cell stage. Moreover, we find that genes that segment the entire embryo in *Drosophila* have orthologs in *C. elegans* that exhibit sub-lineage specific expression. These results suggest that the *C. elegans* embryo is patterned by a juxtaposition of distinct lineage-specific gene regulatory programs each with a unique encoding of cell location and fate. This use of homologous gene regulatory patterning codes suggests a deep homology of cell fate specification programs across diverse modes of development.
