## Supplementary material for "Gene regulatory patterning codes in early cell fate specification of the *C. elegans* embryo": Table S5

### Sheet: Table S5
GEO entry	sample name	Embryo ID	Annotated State	Number of transcripts
GSM2205880	1_P0_2	P01	P0	501109
GSM2205881	1_P0_3	P02	P0	145604
GSM2205882	1_P0_4	P03	P0	245832
GSM2205883	2_r1_1	2c1	AB	111200
GSM2205884	2_r2_1	2c1	P1	68805
GSM2205885	2_r1_2	2c3	P1	60623
GSM2205886	2_r2_3	2c3	AB	98424
GSM2205887	2_r1_4	2c4	AB	64294
GSM2205888	2_r2_4	2c4	P1	74307
GSM2205889	2_r1_5	2c5	AB	82920
GSM2205890	2_r2_5	2c5	P1	69099
GSM2205891	4_r1_1	4c1	ABp	80321
GSM2205892	4_r2_1	4c1	ABa	63589
GSM2205893	4_r3_1	4c1	P2	32407
GSM2205894	4_r4_1	4c1	EMS	54497
GSM2205898	4_r4_2	4c3	ABp	35842
GSM2205899	4_r1_3	4c3	ABa	66051
GSM2205900	4_r2_3	4c3	P2	43596
GSM2205901	4_r3_3	4c3	EMS	66429
GSM2205902	4_r4_3	4c5	ABp	137827
GSM2205903	4_r1_5	4c5	P2	528933
GSM2205904	4_r2_5	4c5	EMS	711974
GSM2205905	4_r3_5	4c5	ABa	632060
GSM2205912	6_r26_2	7c1	ABpx	235843
GSM2205913	7_r1_1	7c1	P3 (8-cell stage)	381403
GSM2205914	7_r2_1	7c1	ABax	500811
GSM2205915	7_r3_1	7c1	MS	73783
GSM2205916	7_r4_1	7c1	ABpx	159174
GSM2205917	7_r5_1	7c1	E	275223
GSM2205918	7_r6_1	7c1	ABax	166582
GSM2205919	7_r7_1	8c1	C	257696
GSM2205920	8_r1_1	8c1	ABpx	182068
GSM2205921	8_r2_1	8c1	E	286240
GSM2205922	8_r3_1	8c1	ABax	409546
GSM2205923	8_r4_1	8c1	ABax	259174
GSM2205925	8_r6_1	8c1	P3 (8-cell stage)	217267
GSM2205926	8_r7_1	8c2	MS	368536
GSM2205927	8_r1_2	8c2	ABpx	367202
GSM2205928	8_r2_2	8c2	E	323706
GSM2205930	8_r4_2	8c2	ABpx	113645
GSM2205931	8_r5_2	8c2	ABax	305726
GSM2205934	8_r1_3	8c3	MS	159321
GSM2205935	8_r2_3	8c3	C	315332
GSM2205936	8_2r3_3	8c3	ABpx	265137
GSM2205937	8_2r4_3	8c3	ABax	289734
GSM2205938	8_2r5_3	8c3	ABax	247633
GSM2205939	8_r6_3	8c3	E	228628
GSM2205940	8_r7_3	8c3	P3 (8-cell stage)	198241
GSM2205941	8_r1_4	8c4	P3 (8-cell stage)	63937
GSM2205942	8_r2_4	8c4	C	347908
GSM2205943	8_r3_4	8c4	ABpx	367698
GSM2205944	8_r4_4	8c4	E	193037
GSM2205945	8_r5_4	8c4	MS	295049
GSM2205946	8_r6_4	8c4	ABax	404841
GSM2205947	8_2r7_4	8c4	ABpx	404289
GSM2205948	8_2r8_4	8c4	ABax	127743
GSM2205949	10_r1_1	10c1	ABax	142688
GSM2205950	10_r2_1	10c1	P3 (8-cell stage)	263193
GSM2205951	10_r3_1	10c1	ABpx	185143
GSM2205952	10_r4_1	10c1	ABax	119035
GSM2205953	10_r5_1	10c1	ABpx	217999
GSM2205954	10_r6_1	10c1	E	287680
GSM2205955	10_r7_1	10c1	MS	320815
GSM2205956	10_r8_1	10c1	ABax	327475
GSM2205957	10_r9_1	10c1	ABpx	248699
GSM2205958	10_r10_1	10c1	C	331765
GSM2206021	13_r1_1	13c	Cx	143685
GSM2206022	13_r2_1	13c	ABarp	128000
GSM2206023	13_r3_1	13c	ABpxa	274084
GSM2206024	13_r4_1	13c	MSx	71091
GSM2206026	13_r6_1	13c	ABpxp	130314
GSM2206027	13_r7_1	13c	ABalp	82392
GSM2206028	13_r8_1	13c	ABara	157604
GSM2206029	13_r9_1	13c	ABpxp	117119
GSM2206030	13_r10_1	13c	P3 15	146459
GSM2206032	13_r1_2	13c2	MSx	37418
GSM2206033	13_r2_2	13c2	ABpxp	194817
GSM2206034	13_r3_2	13c2	ABarp	256378
GSM2206035	13_r4_2	13c2	ABpxa	23162
GSM2206036	13_r5_2	13c2	ABpxa	150725
GSM2206037	13_r6_2	13c2	ABalp	187336
GSM2206038	13_r7_2	13c2	ABara	148406
GSM2206039	13_r8_2	13c2	Ep 15	123381
GSM2206040	13_r9_2	13c2	ABala	158581
GSM2206041	13_r10_2	13c2	ABpxp	169196
GSM2206042	13_r11_2	13c2	Ea 15	159325
GSM2206054	14_r1_2	14c2	ABpxa	194753
GSM2206055	14_r2_2	14c2	ABalp	293035
GSM2206056	14_r3_2	14c2	ABpxp	132167
GSM2206057	14_r4_2	14c2	Cx	203842
GSM2206058	14_r5_2	14c2	P3 15	224067
GSM2206059	14_r6_2	14c2	ABala	148133
GSM2206060	14_r7_2	14c2	ABpxa	174800
GSM2206061	14_r8_2	14c2	ABpxp	212095
GSM2206062	14_r9_2	14c2	Ep 15	159327
GSM2206063	14_r10_2	14c2	Ea 15	181560
GSM2206064	14_r11_2	14c2	MSx	96132
GSM2206065	14_r12_2	14c2	ABarp	197358
GSM2206066	14_r13_2	14c2	MSx	169157
GSM2206067	14_r14_2	14c2	Cx	177040
GSM2206070	17_r3_1	15c	ABalp	246910
GSM2206071	17_r4_1	15c	ABpxp	203286
GSM2206072	17_r5_1	15c	P3 15	41087
GSM2206073	17_r6_1	15c	ABpxa	265184
GSM2206074	17_r7_1	15c	ABala	136566
GSM2206076	17_r9_1	15c	ABara	167388
GSM2206077	17_r10_1	15c	ABpxa	138034
GSM2206079	17_1r17_1	15c	Ep 15	77115
GSM2206080	17_1r13_1	15c	Cx	291249
GSM2206081	17_r1_2	17c2	ABpxp	151040
GSM2206082	17_r2_2	17c2	Ep 15	137652
GSM2206083	17_r3_2	17c2	Cx	133820
GSM2206084	17_r4_2	17c2	ABara	209590
GSM2206085	17_r5_2	17c2	ABarp	242255
GSM2206086	17_r6_2	17c2	ABpxp	112152
GSM2206087	17_r7_2	17c2	P3 15	132609
GSM2206089	17_r9_2	17c2	ABpxa	70203
GSM2206090	17_r10_2	17c2	MSx	161184
GSM2206091	17_r11_2	17c2	Ea 15	140677
GSM2206092	17_r12_2	17c2	MSx	165689
GSM2206093	17_r13_2	17c2	ABpxa	165925
GSM2206094	17_r14_2	17c2	ABala	128654
GSM2206095	17_r15_2	17c2	ABalp	170123
GSM2206096	17_r16_2	17c2	ABpxp	52316
GSM2206097	17_r17_2	17c2	Cx	167506
GSM2206115	22_r1_1	22c	MSxp	245961
GSM2206116	22_r2_1	22c	ABpxpa	154931
GSM2206117	22_r3_1	22c	ABpxpp	119838
GSM2206118	22_r4_1	22c	ABpxpa	197908
GSM2206119	22_r5_1	22c	ABpxap	193567
GSM2206120	22_r6_1	22c	ABpxaa	184847
GSM2206121	22_r7_1	22c	ABpxpp	148893
GSM2206122	22_r8_1	22c	ABaraa	91908
GSM2206123	22_r9_1	22c	ABalpa	153206
GSM2206124	22_r10_1	22c	ABarpp	136361
GSM2206125	22_r11_1	22c	ABarap	118768
GSM2206126	22_r12_1	22c	ABpxaa	185515
GSM2206127	22_r13_1	22c	Cxa	93091
GSM2206128	22_r14_1	22c	Cxa	104035
GSM2206129	22_r15_1	22c	Cxp	72420
GSM2206130	22_r16_1	22c	P4 (28-cell stage)	140288
GSM2206131	22_r17_1	22c	D	159456
GSM2206132	22_r18_1	22c	ABalpp	139468
GSM2206133	22_r19_1	22c	Ep (28-cell stage)	198160
GSM2206134	22_r20_1	22c	Cxp	132137
GSM2206135	22_r21_1	22c	ABpxap	161815
GSM2206136	23_r1_1	23c	ABpxaa	148496
GSM2206137	23_r2_1	23c	ABarpa	84904
GSM2206138	23_r3_1	23c	MSxa	174772
GSM2206139	23_r4_1	23c	P4 (28-cell stage)	238602
GSM2206140	23_r5_1	23c	MSxp	189631
GSM2206141	23_r6_1	23c	ABpxpa	67479
GSM2206142	23_r7_1	23c	ABarap	87187
GSM2206145	23_r10_1	23c	ABpxap	96168
GSM2206146	23_r11_1	23c	Cxp	195598
GSM2206148	23_r13_1	23c	Cxa	237317
GSM2206149	23_r14_1	23c	ABpxap	118760
GSM2206150	23_r15_1	23c	ABpxpp	102230
GSM2206151	23_r16_1	23c	ABarpp	113717
GSM2206152	23_r17_1	23c	ABalpa	129895
GSM2206153	23_r18_1	23c	Ea (28-cell stage)	219571
GSM2206154	23_r19_1	23c	ABpxpa	131675
GSM2206155	23_r20_1	23c	ABalpp	112054
GSM2206156	23_r21_1	23c	ABpxaa	124804
GSM2206157	24_r1_1	24c1	Cxp	472793
GSM2206158	24_r2_1	24c1	Ea (28-cell stage)	222173
GSM2206159	24_r3_1	24c1	ABarap	74346
GSM2206160	24_2r4_1	24c1	MSxa	208039
GSM2206161	24_r5_1	24c1	ABpxpp	95159
GSM2206162	24_r6_1	24c1	ABpxaa	113858
GSM2206163	24_r7_1	24c1	ABpxpa	77900
GSM2206164	24_r8_1	24c1	ABaraa	60531
GSM2206166	24_r10_1	24c1	ABpxap	39314
GSM2206167	24_r11_1	24c1	ABpxpa	107379
GSM2206168	24_r12_1	24c1	ABarpp	162793
GSM2206169	24_r13_1	24c1	ABpxpp	76469
GSM2206170	24_r14_1	24c1	Cxa	113760
GSM2206171	24_r15_1	24c1	ABpxap	124146
GSM2206172	24_2r16_1	24c1	MSxa	273716
GSM2206173	24_r17_1	24c1	P4 (28-cell stage)	120011
GSM2206174	24_r18_1	24c1	ABpxaa	160546
GSM2206175	24_r19_1	24c1	Ep (28-cell stage)	10648
GSM2206176	24_r20_1	24c1	ABalpa	139582
GSM2206177	24_r21_1	24c1	ABalap	112354
GSM2206178	24_r22_1	24c1	ABalaa	109251
GSM2206179	24_r23_1	24c1	ABalpp	120303
GSM2206180	24_r24_1	24c1	D	296402
GSM2206181	24_r1_2	24c2	ABalap	129932
GSM2206182	24_r2_2	24c2	ABpxpp	98447
GSM2206183	24_r3_2	24c2	ABpxaa	67087
GSM2206184	24_r4_2	24c2	ABalaa	56492
GSM2206185	24_r5_2	24c2	ABpxaa	126218
GSM2206186	24_r6_2	24c2	Cxp	262003
GSM2206187	24_r7_2	24c2	MSxa	186935
GSM2206188	24_2r8_2	24c2	ABpxap	100936
GSM2206189	24_r9_2	24c2	ABpxpa	11414
GSM2206190	24_r10_2	24c2	ABarpp	113530
GSM2206191	24_r11_2	24c2	Cxa	33369
GSM2206192	24_r12_2	24c2	ABalpa	104239
GSM2206193	24_r13_2	24c2	Ep (28-cell stage)	121898
GSM2206194	24_r14_2	24c2	ABarap	129511
GSM2206195	24_r15_2	24c2	P4 (28-cell stage)	45728
GSM2206196	24_2r16_2	24c2	MSxa	32505
GSM2206197	24_r17_2	24c2	D	129376
GSM2206198	24_r18_2	24c2	ABpxpa	77395
GSM2206199	24_r19_2	24c2	ABarpa	97158
GSM2206201	24_r21_2	24c2	ABpxpa	52786
GSM2206202	24_r22_2	24c2	ABpxpp	55338
GSM2206203	24_r23_2	24c2	ABpxap	17831
GSM2206204	25_r1_1	25c	Cxa	95264
GSM2206205	25_r2_1	25c	ABalap	92579
GSM2206206	25_r3_1	25c	ABaraa	71007
GSM2206207	25_r4_1	25c	D	131333
GSM2206208	25_r5_1	25c	ABarap	71800
GSM2206209	25_r6_1	25c	ABpxap	97287
GSM2206210	25_r7_1	25c	ABarpa	80056
GSM2206211	25_r8_1	25c	ABpxpp	34081
GSM2206212	25_2r9_1	25c	ABpxaa	125108
GSM2206213	25_r10_1	25c	Ea (28-cell stage)	107020
GSM2206214	25_P4_1	25c	Cxp	199285
GSM2206215	25_2r12_1	25c	ABpxpa	53194
GSM2206216	25_2r13_1	25c	P4 (28-cell stage)	34856
GSM2206217	25_2r14_1	25c	ABpxap	58196
GSM2206218	25_2r15_1	25c	ABpxpa	71767
GSM2206219	25_r16_1	25c	ABpxpp	50817
GSM2206220	25_2r17_1	25c	MSxa	115369
GSM2206221	25_2r18_1	25c	ABpxaa	67580
GSM2206222	25_2r19_1	25c	ABarpp	75217
GSM2206223	25_r20_1	25c	Ep (28-cell stage)	85311
GSM2206224	25_r21_1	25c	ABalpa	78839
GSM2206225	25_r22_1	25c	ABalaa	49191
GSM2206226	25_r23_1	25c	MSxp	42716
GSM2206227	27_r1_1	27c	Ea (28-cell stage)	181601
GSM2206228	27_r2_1	27c	ABaraa	70079
GSM2206229	27_r3_1	27c	ABpxpp	85944
GSM2206230	27_r4_1	27c	ABalpp	121496
GSM2206231	27_r5_1	27c	ABalpa	129382
GSM2206232	27_r6_1	27c	ABarpa	138396
GSM2206233	27_r7_1	27c	ABalap	237644
GSM2206235	27_r9_1	27c	ABpxpa	110465
GSM2206236	27_r10_1	27c	ABarpp	91458
GSM2206237	27_r11_1	27c	Ep (28-cell stage)	124680
GSM2206238	27_r12_1	27c	ABpxpa	92849
GSM2206239	27_r13_1	27c	MSxa	107405
GSM2206240	27_r14_1	27c	MSxa	103329
GSM2206241	27_r15_1	27c	ABalap	110566
GSM2206242	27_r16_1	27c	D	106767
GSM2206243	27_r17_1	27c	Cxp	27173
GSM2206244	27_r18_1	27c	ABpxaa	126879
GSM2206245	27_r19_1	27c	MSxp	93886
GSM2206246	27_r20_1	27c	Cxp	108686
GSM2206247	27_r21_1	27c	ABpxaa	129605
GSM2206248	27_r22_1	27c	MSxp	100799
GSM2206250	27_r24_1	27c	Cxa	87815
GSM2206251	27_r25_1	27c	ABpxap	127314
GSM2206252	27_r26_1	27c	ABpxpp	116093
GSM2206253	27_r27_1	27c	P4 (28-cell stage)	115479
GSM2206501	45_r2_1	45c	ABxrppa	57036
GSM2206502	45_r3_1	45c	ABarppa	44179
GSM2206503	45_r4_1	45c	ABalapa	59067
GSM2206504	45_r5_1	45c	ABpxaap	151514
GSM2206505	45_r6_1	45c	MSppa	38663
GSM2206506	45_r7_1	45c	ABxrppp	47920
GSM2206509	45_r10_1	45c	ABxpap	54079
GSM2206510	45_r11_1	45c	ABalppa	69745
GSM2206511	45_r12_1	45c	ABxpap	56336
GSM2206512	45_r13_1	45c	MSppp	36180
GSM2206513	45_r14_1	45c	ABaraap	43738
GSM2206514	45_r15_1	45c	ABalpap	15435
GSM2206515	45_r16_1	45c	ABpxpaa	34501
GSM2206516	45_r17_1	45c	ABarapa	42235
GSM2206518	45_r19_1	45c	ABarapp	27134
GSM2206519	45_r20_1	45c	ABpxapp	37345
GSM2206520	45_r21_1	45c	Cpa (51-cell stage)	88314
GSM2206521	45_r22_1	45c	Dx	126343
GSM2206522	45_r23_1	45c	Caa (51-cell stage)	114319
GSM2206523	45_r24_1	45c	Eax	117423
GSM2206524	45_r25_1	45c	Cap (51-cell stage)	109099
GSM2206525	45_r26_1	45c	Eax	88386
GSM2206526	45_r27_1	45c	MSapp	111786
GSM2206527	45_r28_1	45c	ABpxaaa	35463
GSM2206529	45_r30_1	45c	ABalpaa	58184
GSM2206530	45_r31_1	45c	ABpxaap	54446
GSM2206531	45_r32_1	45c	ABarpaa	89180
GSM2206533	45_r34_1	45c	P4 (51-cell stage)	46426
GSM2206534	45_r35_1	45c	ABpxaaa	64667
GSM2206536	45_r37_1	45c	ABpxapa	51913
GSM2206537	45_r38_1	45c	ABpxapa	59906
GSM2206538	45_r39_1	45c	ABpxpaa	56571
GSM2206539	45_r40_1	45c	ABpxapp	35931
GSM2206540	45_r41_1	45c	ABalaaa	20307
GSM2206541	45_r42_1	45c	ABalaap	60066
GSM2206543	48_r1_1	48c	Cpp (51-cell stage)	15025
GSM2206544	48_r2_1	48c	ABxrppp	47144
GSM2206545	48_r3_1	48c	ABxrppa	40632
GSM2206546	48_r4_1	48c	ABarppa	21728
GSM2206547	48_r5_1	48c	MSaap	42910
GSM2206548	48_r6_1	48c	MSaaa	5760
GSM2206549	48_r7_1	48c	MSppp	29744
GSM2206550	48_r8_1	48c	ABpxaap	70553
GSM2206551	48_2r9_1	48c	Caa (51-cell stage)	60656
GSM2206552	48_r10_1	48c	ABxrppa	36053
GSM2206553	48_2r11_1	48c	Cpa (51-cell stage)	96088
GSM2206554	48_2r12_1	48c	Cap (51-cell stage)	44709
GSM2206555	48_r13_1	48c	ABpxapa	11835
GSM2206556	48_2r14_1	48c	ABxrppp	62365
GSM2206557	48_r15_1	48c	ABarpaa	7688
GSM2206558	48_r16_1	48c	ABarapa	38116
GSM2206559	48_r17_1	48c	ABaraap	51361
GSM2206560	48_r18_1	48c	ABpxaaa	44560
GSM2206561	48_2r19_1	48c	ABpxapa	6746
GSM2206562	48_2r20_1	48c	ABalppa	67197
GSM2206563	48_2r21_1	48c	ABpxaaa	48768
GSM2206564	48_2r22_1	48c	ABpxpaa	57857
GSM2206565	48_r23_1	48c	P4 (51-cell stage)	84175
GSM2206566	48_r24_1	48c	MSpap	71860
GSM2206567	48_r25_1	48c	Epx	75274
GSM2206568	48_r26_1	48c	Epx	99635
GSM2206569	48_r27_1	48c	MSpaa	58352
GSM2206570	48_r28_1	48c	MSaaa	46928
GSM2206571	48_r29_1	48c	ABpxaap	75131
GSM2206572	48_r30_1	48c	ABpxapa	53812
GSM2206573	48_2r31_1	48c	ABpxapp	74765
GSM2206574	48_2r32_1	48c	ABalpap	72881
GSM2206575	48_r33_1	48c	ABaraaa	51772
GSM2206576	48_r34_1	48c	ABalpaa	72009
GSM2206577	48_2r35_1	48c	ABarppa	22024
GSM2206578	48_2r36_1	48c	ABarpaa	72143
GSM2206579	48_r37_1	48c	ABxpap	51346
GSM2206581	48_r39_1	48c	ABpxpaa	42015
GSM2206582	48_2r40_1	48c	ABalppp	19528
GSM2206583	48_2r41_1	48c	ABalapa	43673
GSM2206584	48_r42_1	48c	Eax	69462
GSM2206585	48_r43_1	48c	MSppa	52047
GSM2206586	48_r44_1	48c	ABalppp	24975
GSM2206587	48_r45_1	48c	ABalapp	14933
GSM2206588	48_2r46_1	48c	MSapp	69207
GSM2206589	48_2r47_1	48c	ABalapp	48406
GSM2206590	48_2r48_1	48c	Dx	119234
GSM2206591	48_r1_2	48c2	MSpap	41757
GSM2206592	48_r2_2	48c2	MSaap	39309
GSM2206593	48_r3_2	48c2	ABalaaa	26747
GSM2206594	48_r4_2	48c2	Epx	59265
GSM2206595	48_r5_2	48c2	ABpxaaa	28379
GSM2206596	48_r6_2	48c2	ABalaap	27530
GSM2206597	48_r7_2	48c2	MSppa	36108
GSM2206598	48_2r8_2	48c2	ABxrppp	19373
GSM2206599	48_2r9_2	48c2	ABpxapa	56855
GSM2206600	48_2r10_2	48c2	ABpxpaa	21123
GSM2206601	48_2r11_2	48c2	ABaraaa	29079
GSM2206602	48_2r12_2	48c2	Dx	28354
GSM2206603	48_r13_2	48c2	Eax	52688
GSM2206604	48_r14_2	48c2	MSaaa	43646
GSM2206605	48_r15_2	48c2	Eax	75234
GSM2206606	48_r16_2	48c2	MSapa	52891
GSM2206607	48_r17_2	48c2	MSpaa	42380
GSM2206608	48_r18_2	48c2	ABarapa	48762
GSM2206609	48_r19_2	48c2	ABalapp	39545
GSM2206610	48_r20_2	48c2	ABpxaap	45654
GSM2206611	48_r21_2	48c2	ABpxaaa	42706
GSM2206612	48_2r22_2	48c2	ABpxaap	56020
GSM2206614	48_r24_2	48c2	ABxpap	27721
GSM2206615	48_2r25_2	48c2	ABpxapa	26978
GSM2206616	48_r26_2	48c2	ABxrppa	18063
GSM2206617	48_r27_2	48c2	ABalapa	19464
GSM2206618	48_2r28_2	48c2	ABpxapp	13089
GSM2206619	48_r29_2	48c2	ABxpap	50976
GSM2206620	48_r30_2	48c2	ABalpaa	35443
GSM2206621	48_2r31_2	48c2	ABaraap	28755
GSM2206622	48_2r32_2	48c2	ABarppa	53568
GSM2206625	48_2r35_2	48c2	ABalppp	19619
GSM2206626	48_2r36_2	48c2	ABpxapp	14995
GSM2206627	48_r37_2	48c2	ABalpap	14330
GSM2206631	48_r41_2	48c2	ABarpaa	47388
GSM2206633	48_r43_2	48c2	MSapp	36626
GSM2206635	48_r45_2	48c2	Caa (51-cell stage)	65146
GSM2206636	48_r46_2	48c2	MSppp	19577
GSM2206637	48_2r47_2	48c2	Cpp (51-cell stage)	45122
GSM2206638	48_r48_2	48c2	ABarapp	8165
GSM2206639	51_r1_1	51c	ABxrppa	36609
GSM2206640	51_r2_1	51c	Cpp (51-cell stage)	66302
GSM2206641	51_r3_1	51c	ABxrppp	64168
GSM2206642	51_r4_1	51c	ABaraaa	59302
GSM2206643	51_r5_1	51c	ABpxpaa	38231
GSM2206644	51_r6_1	51c	Caa (51-cell stage)	47771
GSM2206645	51_r7_1	51c	ABpxapp	57212
GSM2206646	51_r8_1	51c	ABxpap	52052
GSM2206648	51_r10_1	51c	ABxrppa	47034
GSM2206649	51_r11_1	51c	Eax	56104
GSM2206651	51_r13_1	51c	ABarapa	6329
GSM2206653	51_r15_1	51c	ABpxaaa	53140
GSM2206654	51_r16_1	51c	ABarppa	56243
GSM2206655	51_r17_1	51c	ABalaap	41022
GSM2206657	51_r19_1	51c	Cpa (51-cell stage)	55481
GSM2206658	51_r20_1	51c	ABpxapa	65219
GSM2206659	51_r21_1	51c	MSppa	9259
GSM2206660	51_r22_1	51c	ABpxaap	47651
GSM2206661	51_r23_1	51c	Epx	32473
GSM2206662	51_r24_1	51c	Eax	42900
GSM2206663	51_r25_1	51c	Dx	74118
GSM2206664	51_r26_1	51c	ABpxpaa	59483
GSM2206665	51_r27_1	51c	P4 (51-cell stage)	27825
GSM2206666	51_r28_1	51c	ABalppa	31236
GSM2206667	51_r29_1	51c	Cpa (51-cell stage)	34544
GSM2206668	51_r30_1	51c	Epx	20872
GSM2206671	51_r33_1	51c	ABalpaa	62663
GSM2206672	51_r34_1	51c	ABarpaa	32942
GSM2206674	51_r36_1	51c	ABpxapa	6908
GSM2206676	51_r38_1	51c	ABaraap	34534
GSM2206678	51_r40_1	51c	ABpxaap	42976
GSM2206679	51_r41_1	51c	MSaaa	8113
GSM2206680	51_2r42_1	51c	MSaaa	23834
GSM2206681	51_2r44_1	51c	MSapp	64676
GSM2206683	51_2r48_1	51c	ABalapa	71288
GSM2206684	51_2r50_1	51c	ABarpaa	6187
GSM2206685	55_r1_1	55c	MSaaa	61363
GSM2206686	55_r2_1	55c	ABalpaa	42825
GSM2206687	55_r3_1	55c	ABaraap	50430
GSM2206688	55_r4_1	55c	ABpxaap	57065
GSM2206690	55_r6_1	55c	ABalaap	33931
GSM2206692	55_2r8_1	55c	ABpxaaa	49387
GSM2206693	55_r9_1	55c	Caa (51-cell stage)	24589
GSM2206694	55_r10_1	55c	Cap (51-cell stage)	91810
GSM2206695	55_r11_1	55c	ABalapa	43947
GSM2206696	55_2r12_1	55c	MSapp	66019
GSM2206697	55_2r13_1	55c	ABarapp	77961
GSM2206698	55_r14_1	55c	ABpxaaa	66330
GSM2206699	55_2r15_1	55c	ABalapp	57317
GSM2206700	55_r16_1	55c	ABarpaa	10183
GSM2206701	55_r17_1	55c	ABxrppa	59363
GSM2206702	55_r18_1	55c	ABxpap	75467
GSM2206703	55_r19_1	55c	ABxrppp	67219
GSM2206704	55_r20_1	55c	Eax	27051
GSM2206706	55_2r22_1	55c	ABpxaaa	52710
GSM2206707	55_r23_1	55c	ABarapa	63187
GSM2206708	55_r24_1	55c	ABpxaap	49811
GSM2206709	55_r25_1	55c	P4 (51-cell stage)	102739
GSM2206711	55_r27_1	55c	ABarpaa	6927
GSM2206712	55_r28_1	55c	Cpa (51-cell stage)	57287
GSM2206713	55_r29_1	55c	ABalppa	43028
GSM2206714	55_r30_1	55c	ABarpaa	28536
GSM2206715	55_r31_1	55c	ABaraaa	33248
GSM2206716	55_r32_1	55c	Cpa (51-cell stage)	62987
GSM2206717	55_2r33_1	55c	ABalpap	45395
GSM2206718	55_r34_1	55c	ABarppa	100149
GSM2206719	55_2r35_1	55c	ABpxpaa	51088
GSM2206720	55_r36_1	55c	ABarppa	70505
GSM2206721	55_r37_1	55c	MSpaa	58558
GSM2206722	55_r38_1	55c	ABpxapa	58017
GSM2206723	55_r39_1	55c	ABpxpaa	20000
GSM2206725	55_r41_1	55c	MSppa	70616
GSM2206726	55_2r42_1	55c	Caa (51-cell stage)	41677
GSM2206727	55_r43_1	55c	ABpxapa	54373
GSM2206728	55_r44_1	55c	MSapa	36531
GSM2206729	55_r45_1	55c	MSaap	41269
GSM2206730	55_r46_1	55c	ABalaaa	28630
GSM2206732	55_r48_1	55c	ABxrppa	29263
GSM2206734	55_r50_1	55c	ABpxapp	24817
GSM2206735	55_r51_1	55c	ABxpap	51137
GSM2206736	55_r52_1	55c	MSppp	38460
GSM2206738	55_r54_1	55c	Eax	80794
GSM2206796	72_r1_1	72c	Daa	55159
GSM2206797	72_r2_1	72c	ABarappx	32541
GSM2206798	72_r3_1	72c	ABarappx	24976
GSM2206799	72_r4_1	72c	Eala 102	81558
GSM2206800	72_r5_1	72c	ABarppax	37072
GSM2206801	72_r6_1	72c	ABarappx	29964
GSM2206802	72_r7_1	72c	MSxppa	53072
GSM2206803	72_r8_1	72c	MSxpaa	58710
GSM2206804	72_r9_1	72c	ABarpppx	36035
GSM2206805	72_r10_1	72c	ABpxaapx	52356
GSM2206806	72_r11_1	72c	ABaraapx	69459
GSM2206807	72_r12_1	72c	ABpxapax	28656
GSM2206808	72_r13_1	72c	ABpxaapx	45489
GSM2206810	72_r15_1	72c	ABarppax	18455
GSM2206811	72_r16_1	72c	ABarppax	22975
GSM2206812	72_r17_1	72c	ABarpaxx	65882
GSM2206813	72_2r18_1	72c	ABarapax	73823
GSM2206814	72_r19_1	72c	ABarpaxx	51254
GSM2206815	72_r20_1	72c	Cppa	28603
GSM2206817	72_r22_1	72c	ABpxappx	43718
GSM2206818	72_r23_1	72c	ABalpppx	25500
GSM2206820	72_2r25_1	72c	ABpxappx	65776
GSM2206821	72_2r26_1	72c	Eala 102	74793
GSM2206823	72_r28_1	72c	Daa	62773
GSM2206824	72_29_1	72c	MSxpaa	58573
GSM2206825	72_r30_1	72c	ABpxappx	34502
GSM2206828	72_r33_1	72c	ABalapax	47780
GSM2206829	72_r34_1	72c	ABpxpapx	41725
GSM2206831	72_r36_1	72c	ABalapax	21622
GSM2206832	72_r37_1	72c	ABalappx	31671
GSM2206834	72_r39_1	72c	ABarpppx	47627
GSM2206837	72_r42_1	72c	MSxppa	70427
GSM2206839	72_r44_1	72c	Capa	54461
GSM2206840	72_r45_1	72c	ABpxpapx	28040
GSM2206841	72_2r46_1	72c	P4a 102	131877
GSM2206842	72_r47_1	72c	ABarpaxx	41091
GSM2206843	72_r48_1	72c	Caaa	42776
GSM2206846	72_2r51_1	72c	ABpxpppx	42833
GSM2206847	72_2r52_1	72c	ABarapax	47239
GSM2206851	72_r56_1	72c	ABarapax	14511
GSM2206853	72_2r58_1	72c	ABaraapx	46592
GSM2206854	72_r59_1	72c	ABpxpppx	29654
GSM2206858	72_r63_1	72c	ABaraapx	54186
GSM2206859	72_r64_1	72c	ABalpapx	32404
GSM2206860	72_r65_1	72c	ABalaapx	23242
GSM2206861	72_r66_1	72c	ABalppax	26650
GSM2206862	72_r67_1	72c	ABpxpaax	27517
GSM2206863	72_r68_1	72c	Epla 102	95366
GSM2206866	72_r71_1	72c	ABalpapx	31320
GSM2206868	82_r1_1	82c	ABarpaxx	21815
GSM2206871	82_r4_1	82c	ABpxpppx	21185
GSM2206873	82_r6_1	82c	ABpxppax	26602
GSM2206874	82_r7_1	82c	Eala 102	90969
GSM2206875	82_2r8_1	82c	MSxpaa	64781
GSM2206876	82_r9_1	82c	ABpxaapx	46166
GSM2206877	82_r10_1	82c	Capa	45237
GSM2206878	82_r11_1	82c	Epla 102	125075
GSM2206879	82_r12_1	82c	ABpxpapx	28894
GSM2206880	82_2r13_1	82c	MSxppa	38673
GSM2206881	82_r14_1	82c	ABpxapax	44849
GSM2206882	82_2r15_1	82c	MSxppa	44797
GSM2206884	82_2r16_1	82c	P4a 102	73295
GSM2206885	82_r17_1	82c	ABpxpaax	24462
GSM2206886	82_r18_1	82c	Epla 102	71449
GSM2206888	82_r20_1	82c	ABalapax	34723
GSM2206889	82_r21_1	82c	ABpxpppx	35629
GSM2206890	82_r22_1	82c	ABpxappx	29038
GSM2206892	82_r24_1	82c	ABalappx	29402
GSM2206893	82_r25_1	82c	ABpxppax	25878
GSM2206894	82_r26_1	82c	Epla 102	22666
GSM2206895	82_2r27_1	82c	Daa	51445
GSM2206896	82_2r28_1	82c	ABarpppx	38739
GSM2206897	82_2r29_1	82c	ABpxappx	43298
GSM2206899	82_2r31_1	82c	Eala 102	77463
GSM2206900	82_r32_1	82c	ABarppax	47679
GSM2206902	82_2r34_1	82c	Daa	39033
GSM2206904	82_r36_1	82c	ABarpppx	70734
GSM2206906	82_r38_1	82c	ABalpapx	13081
GSM2206908	82_r40_1	82c	ABalaaax	20433
GSM2206910	82_2r42_1	82c	ABarapax	51904
GSM2206911	82_r43_1	82c	ABpxpapx	29813
GSM2206912	82_r44_1	82c	MSxapa	34199
GSM2206913	82_r45_1	82c	MSxpaa	19267
GSM2206914	82_r46_1	82c	MSxaap	28136
GSM2206915	82_r47_1	82c	ABpxpaax	39123
GSM2206916	82_2r48_1	82c	ABpxaapx	57641
GSM2206917	82_2r49_1	82c	ABalpppx	73499
GSM2206918	82_r50_1	82c	ABalaaax	42763
GSM2206919	82_r51_1	82c	ABaraaax	35470
GSM2206920	82_r52_1	82c	ABalappx	41484
GSM2206921	82_2r53_1	82c	ABarppax	39156
GSM2206922	82_2r54_1	82c	ABpxappx	39634
GSM2206923	82_2r55_1	82c	ABalapax	35606
GSM2206925	82_2r57_1	82c	ABalpaax	44396
GSM2206926	82_r58_1	82c	MSxppp	36948
GSM2206927	82_2r59_1	82c	ABalappx	32282
GSM2206929	82_2r61_1	82c	ABalpapx	22109
GSM2206931	82_2r63_1	82c	ABalappx	21216
GSM2206932	82_2r64_1	82c	ABalaaax	35962
GSM2206933	82_2r65_1	82c	ABarapax	28191
GSM2206934	82_2r66_1	82c	ABpxapax	24886
GSM2206935	82_2r67_1	82c	ABalpppx	32152
GSM2206937	82_r69_1	82c	MSxaaa	41620
GSM2206938	82_r70_1	82c	ABarapax	37827
GSM2206939	82_2r71_1	82c	ABalppax	25752
GSM2206941	82_r73_1	82c	MSxaap	60911
GSM2206942	82_2r74_1	82c	ABalaapx	29052
GSM2206943	82_2r75_1	82c	ABalpaax	28066
GSM2206944	82_1r76_1	82c	ABalaaax	25717
GSM2206945	82_2r77_1	82c	ABpxpapx	22031
GSM2206947	82_3r79_1	82c	Caaa	69438
GSM2206948	88_r1_1	88c	ABarappx	14681
GSM2206949	88_2r2_1	88c	ABarpaxx	31540
GSM2206951	88_r4_1	88c	MSxaap	22429
GSM2206952	88_2r5_1	88c	P4a 102	23592
GSM2206953	88_r6_1	88c	ABpxppax	28288
GSM2206955	88_r8_1	88c	ABpxaaax	18854
GSM2206956	88_r9_1	88c	ABpxaapx	21780
GSM2206957	88_r10_1	88c	Capa	18224
GSM2206958	88_r11_1	88c	Epla 102	95378
GSM2206959	88_2r12_1	88c	ABpxappx	26912
GSM2206960	88_2r13_1	88c	ABalaaax	52056
GSM2206961	88_2r14_1	88c	ABarpppx	94676
GSM2206962	88_2r15_1	88c	ABalappx	51980
GSM2206963	88_2r16_1	88c	ABalaaax	59101
GSM2206964	88_r17_1	88c	ABarppax	45649
GSM2206965	88_r18_1	88c	Eala 102	20631
GSM2206966	88_r19_1	88c	Eala 102	64070
GSM2206967	88_r20_1	88c	ABpxaapx	53492
GSM2206969	88_r22_1	88c	MSxpaa	16197
GSM2206970	88_r23_1	88c	ABpxapax	54416
GSM2206971	88_r24_1	88c	ABalppax	30623
GSM2206972	88_r25_1	88c	ABalpaax	41827
GSM2206973	88_2r26_1	88c	ABpxpppx	8960
GSM2206974	88_r27_1	88c	ABalaaax	24383
GSM2206975	88_r28_1	88c	ABpxappx	29535
GSM2206977	88_r30_1	88c	ABpxppax	51235
GSM2206978	88_r31_1	88c	ABalaapx	42078
GSM2206982	88_r35_1	88c	ABarppax	34776
GSM2206983	88_r36_1	88c	Cppa	60291
GSM2206984	88_2r37_1	88c	Daa	49714
GSM2206985	88_r38_1	88c	ABalapax	43262
GSM2206986	88_r39_1	88c	MSxppp	30839
GSM2206987	88_r40_1	88c	MSxppa	34960
GSM2206988	88_r41_1	88c	ABpxappx	42585
GSM2206990	88_r43_1	88c	ABaraaax	17101
GSM2206991	88_2r44_1	88c	Daa	76607
GSM2206992	88_r45_1	88c	ABarpppx	39247
GSM2206993	88_r46_1	88c	ABalppax	32787
GSM2206994	88_r47_1	88c	ABarpppx	36615
GSM2206995	88_r48_1	88c	ABaraapx	28258
GSM2206996	88_r49_1	88c	ABarpaxx	64763
GSM2206997	88_r50_1	88c	MSxpaa	15202
GSM2206998	88_r51_1	88c	Capa	36141
GSM2206999	88_2r52_1	88c	ABarpaxx	72315
GSM2207000	88_r53_1	88c	ABpxpapx	32542
GSM2207001	88_r54_1	88c	MSxaap	36739
GSM2207002	88_r55_1	88c	ABpxpaax	35187
GSM2207003	88_r56_1	88c	ABpxpapx	28962
GSM2207005	88_2r58_1	88c	ABpxpaax	32571
GSM2207006	88_2r59_1	88c	ABalpapx	28498
GSM2207007	88_r60_1	88c	MSxapa	39526
GSM2207008	88_2r61_1	88c	ABarpaxx	51081
GSM2207009	88_3r62_1	88c	ABalpppx	46214
GSM2207010	88_r63_1	88c	MSxaaa	50009
GSM2207011	88_2r66_1	88c	ABpxappx	34883
GSM2207012	88_r67_1	88c	MSxapa	42655
GSM2207013	88_r68_1	88c	ABpxpapx	30756
GSM2207014	88_2r69_1	88c	Caaa	41756
GSM2207015	88_2r70_1	88c	ABalapax	43847
GSM2207016	88_r71_1	88c	MSxaap	41443
GSM2207017	88_r72_1	88c	MSxppa	38943
GSM2207018	88_2r73_1	88c	ABarapax	39854
GSM2207019	88_r74_1	88c	ABarapax	32555
GSM2207020	88_2r75_1	88c	ABaraaax	38080
GSM2207021	88_2r76_1	88c	ABpxpapx	37505
GSM2207024	88_2r79_1	88c	ABpxpppx	13572
GSM2207026	88_2r81_1	88c	ABalappx	41636
GSM2207027	88_r82_1	88c	ABpxappx	48467
GSM2207030	88_r85_1	88c	ABalaaax	28184
GSM2207031	92_2r1_1	92c	ABpxappx	16289
GSM2207032	92_r2_1	92c	ABarpppx	33331
GSM2207033	92_2r3_1	92c	P4a 102	44950
GSM2207034	92_r4_1	92c	ABarpaxx	53137
GSM2207036	92_r6_1	92c	Daa	20088
GSM2207037	92_3r7_1	92c	Capa	89747
GSM2207038	92_2r8_1	92c	ABarpppx	25185
GSM2207039	92_r9_1	92c	ABarpaxx	83416
GSM2207041	92_2r11_1	92c	ABpxappx	35161
GSM2207043	92_r13_1	92c	Daa	47815
GSM2207044	92_r14_1	92c	Eala 102	29485
GSM2207046	92_2r16_1	92c	ABpxapax	29824
GSM2207047	92_r17_1	92c	Eala 102	29571
GSM2207048	92_2r18_1	92c	Capa	41018
GSM2207049	92_2r19_1	92c	ABpxpppx	30192
GSM2207050	92_2r20_1	92c	ABpxpapx	15871
GSM2207051	92_2r21_1	92c	ABpxappx	19692
GSM2207052	92_r22_1	92c	Caaa	13225
GSM2207053	92_4r23_1	92c	ABalapax	47901
GSM2207054	92_2r24_1	92c	ABpxappx	29292
GSM2207055	92_2r25_1	92c	ABalpppx	35492
GSM2207056	92_2r26_1	92c	ABpxppax	21904
GSM2207058	92_2r28_1	92c	ABalpppx	35354
GSM2207060	92_2r30_1	92c	ABpxpapx	28806
GSM2207061	92_r31_1	92c	Epla 102	47888
GSM2207062	92_2r32_1	92c	ABpxaapx	39679
GSM2207063	92_2r33_1	92c	Cpaa	28818
GSM2207064	92_1r34_1	92c	Daa	31518
GSM2207065	92_1r35_1	92c	ABarpaxx	44811
GSM2207066	92_2r36_1	92c	ABpxpaax	34345
GSM2207067	92_r37_1	92c	ABarapax	20430
GSM2207068	92_r38_1	92c	Cppa	36038
GSM2207070	92_r40_1	92c	ABalaapx	18605
GSM2207071	92_2r41_1	92c	MSxpaa	21492
GSM2207073	92_2r43_1	92c	MSxaap	34670
GSM2207075	92_2r45_1	92c	ABalaaax	47694
GSM2207076	92_2r46_1	92c	ABalpapx	40833
GSM2207078	92_2r48_1	92c	ABalpaax	36727
GSM2207079	92_2r49_1	92c	ABarppax	48291
GSM2207080	92_r50_1	92c	MSxaaa	63345
GSM2207081	92_2r51_1	92c	P4a 102	88052
GSM2207082	92_2r52_1	92c	ABarapax	137176
GSM2207083	92_2r53_1	92c	ABpxpaax	22237
GSM2207084	92_2r54_1	92c	ABpxpapx	30396
GSM2207085	92_2r55_1	92c	ABpxaapx	56019
GSM2207086	92_2r56_1	92c	ABarppax	58015
GSM2207087	92_2r57_1	92c	ABaraaax	41967
GSM2207090	92_2r60_1	92c	ABalppax	26042
GSM2207091	92_2r61_1	92c	ABalaapx	43971
GSM2207092	92_r62_1	92c	ABalappx	54691
GSM2207093	92_2r63_1	92c	ABalpppx	17886
GSM2207094	92_r64_1	92c	MSxpaa	26942
GSM2207096	92_r66_1	92c	ABalaapx	37937
GSM2207097	92_2r67_1	92c	ABalappx	41265
GSM2207098	92_r68_1	92c	ABalappx	31206
GSM2207099	92_2r69_1	92c	ABalppax	31952
GSM2207102	92_r72_1	92c	ABarpppx	40873
GSM2207103	92_2r73_1	92c	MSxaaa	53671
GSM2207105	92_2r75_1	92c	ABalppax	33797
GSM2207106	92_1r76_1	92c	Eala 102	73345
GSM2207107	92_2r77_1	92c	MSxaap	31663
GSM2207108	92_2r78_1	92c	Eala 102	71827
GSM2207110	92_2r80_1	92c	ABalaaax	22942
GSM2207111	92_2r81_1	92c	MSxapa	67652
GSM2207112	92_2r82_1	92c	ABalpapx	47155
GSM2207113	92_r83_1	92c	Eala 102	67895
GSM2207114	92_r84_1	92c	ABarpaxx	47229
GSM2207115	92_4r85_1	92c	MSxppp	63971
GSM2207116	92_2r86_1	92c	ABalaapx	45752
GSM2207117	92_2r87_1	92c	MSxppp	39732
GSM2207118	92_r88_1	92c	MSxapa	40564
GSM2207120	92_r90_1	92c	ABaraapx	25918
GSM2207121	92_r91_1	92c	Eala 102	23031
GSM2207122	92_2r92_1	92c	MSxppp	66347
GSM2207123	96_2r1_1	96c	ABarpppx	74686
GSM2207124	96_2r2_1	96c	ABpxappx	65693
GSM2207125	96_2r3_1	96c	ABalpapx	49631
GSM2207127	96_2r5_1	96c	ABalpaax	75000
GSM2207128	96_2r6_1	96c	ABpxapax	76336
GSM2207129	96_r7_1	96c	Eala 102	79823
GSM2207130	96_2r8_1	96c	MSxpaa	77983
GSM2207131	96_2r9_1	96c	ABalpapx	46529
GSM2207133	96_2r11_1	96c	ABalaapx	62410
GSM2207134	96_2r12_1	96c	ABaraaax	72024
GSM2207135	96_r13_1	96c	Capa	27860
GSM2207139	96_r17_1	96c	ABalappx	30056
GSM2207140	96_2r18_1	96c	Daa	80971
GSM2207142	96_2r20_1	96c	ABalpppx	57500
GSM2207143	96_2r21_1	96c	ABpxappx	54436
GSM2207144	96_2r22_1	96c	ABpxpaax	50821
GSM2207145	96_2r23_1	96c	ABalaaax	52119
GSM2207146	96_2r24_1	96c	MSxapa	60830
GSM2207149	96_2r28_1	96c	MSxppp	43192
GSM2207150	96_r29_1	96c	Eala 102	61668
GSM2207151	96_2r30_1	96c	ABarpppx	54654
GSM2207152	96_2r31_1	96c	MSxaaa	54895
GSM2207153	96_3r32_1	96c	ABpxappx	82705
GSM2207154	96_2r33_1	96c	ABpxpppx	19944
GSM2207155	96_2r34_1	96c	MSxaaa	47238
GSM2207156	96_2r35_1	96c	ABarppax	41005
GSM2207157	96_2r36_1	96c	ABaraaax	46382
GSM2207160	96_3r39_1	96c	ABalpppx	59163
GSM2207162	96_2r41_1	96c	ABpxpapx	19592
GSM2207163	96_2r42_1	96c	ABpxapax	10406
GSM2207165	96_2r44_1	96c	ABalaapx	21227
GSM2207167	96_r46_1	96c	ABarpaxx	59355
GSM2207168	96_2r47_1	96c	ABpxapax	57514
GSM2207169	96_r48_1	96c	ABpxapax	60362
GSM2207170	96_2r49_1	96c	ABalappx	51951
GSM2207171	96_2r50_1	96c	ABpxappx	7641
GSM2207172	96_2r51_1	96c	ABpxpaax	41822
GSM2207173	96_r52_1	96c	Daa	24022
GSM2207174	96_2r53_1	96c	ABpxaapx	75624
GSM2207175	96_r54_1	96c	Eala 102	59856
GSM2207176	96_r55_1	96c	Epla 102	54316
GSM2207177	96_2r56_1	96c	Daa	35158
GSM2207178	96_r57_1	96c	ABpxpppx	18476
GSM2207179	96_2r58_1	96c	Cpaa	91840
GSM2207180	96_2r59_1	96c	ABpxpppx	34672
GSM2207181	96_2r60_1	96c	ABarpaxx	136430
GSM2207182	96_2r61_1	96c	ABalappx	54941
GSM2207186	96_r65_1	96c	Epla 102	90302
GSM2207187	96_2r66_1	96c	ABpxpapx	44368
GSM2207191	96_2r70_1	96c	ABarpppx	32013
GSM2207192	96_3r71_1	96c	ABaraapx	72994
GSM2207193	96_r72_1	96c	ABalppax	21277
GSM2207194	96_2r73_1	96c	ABalapax	18672
GSM2207195	96_2r74_1	96c	ABalaaax	18432
GSM2207196	96_2r75_1	96c	ABalappx	68332
GSM2207198	96_2r77_1	96c	ABalaaax	52103
GSM2207199	96_2r78_1	96c	ABalaapx	59276
GSM2207201	96_2r80_1	96c	ABpxpppx	35447
GSM2207203	96_2r82_1	96c	ABalaaax	25583
GSM2207204	96_2r83_1	96c	ABalapax	21363
GSM2207205	96_2r84_1	96c	ABarppax	50738
GSM2207206	96_2r85_1	96c	ABalpppx	42674
GSM2207207	96_2r86_1	96c	Caaa	9387
GSM2207208	96_4r87_1	96c	MSxppp	47672
GSM2207209	96_2r88_1	96c	ABalapax	26166
GSM2207210	96_2r89_1	96c	ABpxpapx	33846
GSM2207211	96_2r90_1	96c	MSxaap	22207
GSM2207213	96_2r92_1	96c	ABpxappx	12349
GSM2207215	96_2r94_1	96c	ABpxaapx	18823
GSM2207216	96_r95_1	96c	P4a 102	12029
GSM2207220	96_r2_2	96c2	ABarpaxx	40414
GSM2207221	96_2r3_2	96c2	Cppa	48414
GSM2207223	96_r5_2	96c2	ABalaapx	21277
GSM2207224	96_r6_2	96c2	MSxaaa	52821
GSM2207225	96_2r7_2	96c2	ABpxpppx	27900
GSM2207226	96_2r8_2	96c2	MSxpaa	18882
GSM2207230	96_r12_2	96c2	ABpxapax	20351
GSM2207233	96_3r15_2	96c2	ABpxappx	24254
GSM2207234	96_r16_2	96c2	ABalapax	20477
GSM2207235	96_r17_2	96c2	ABaraaax	14420
GSM2207237	96_2r19_2	96c2	Cpaa	20087
GSM2207238	96_r20_2	96c2	ABpxaapx	37620
GSM2207239	96_2r21_2	96c2	Cpaa	47753
GSM2207243	96_r25_2	96c2	Eala 102	40046
GSM2207244	96_r26_2	96c2	Daa	34174
GSM2207246	96_2r28_2	96c2	MSxapa	19101
GSM2207247	96_r29_2	96c2	P4a 102	36813
GSM2207248	96_r30_2	96c2	ABarppax	23063
GSM2207249	96_r31_2	96c2	MSxppa	12892
GSM2207251	96_r33_2	96c2	Eala 102	52617
GSM2207252	96_2r34_2	96c2	MSxppp	35770
GSM2207253	96_r35_2	96c2	ABalpppx	25121
GSM2207254	96_r36_2	96c2	ABpxaaax	21385
GSM2207255	96_r37_2	96c2	Eala 102	47660
GSM2207256	96_r38_2	96c2	MSxapa	21234
GSM2207257	96_2r39_2	96c2	MSxppp	29611
GSM2207258	96_2r40_2	96c2	ABpxppax	27725
GSM2207259	96_r41_2	96c2	ABpxaapx	17680
GSM2207261	96_2r43_2	96c2	MSxaap	14826
GSM2207263	96_r45_2	96c2	ABalappx	11423
GSM2207264	96_2r46_2	96c2	ABpxpaax	19959
GSM2207266	96_r48_2	96c2	Eala 102	58090
GSM2207267	96_2r49_2	96c2	P4a 102	31236
GSM2207268	96_r50_2	96c2	ABarppax	24149
GSM2207269	96_2r51_2	96c2	Daa	38004
GSM2207270	96_r52_2	96c2	ABalpaax	28817
GSM2207271	96_2r53_2	96c2	ABpxpapx	13613
GSM2207272	96_r54_2	96c2	ABaraaax	36544
GSM2207274	96_2r56_2	96c2	ABalapax	8456
GSM2207275	96_r57_2	96c2	ABalapax	12641
GSM2207279	96_2r61_2	96c2	ABarpaxx	63245
GSM2207280	96_r62_2	96c2	ABarpaxx	37695
GSM2207282	96_r64_2	96c2	Epla 102	53872
GSM2207283	96_r65_2	96c2	MSxaaa	19152
GSM2207287	96_r69_2	96c2	MSxppp	10255
GSM2207288	96_r70_2	96c2	MSxppp	16707
GSM2207289	96_r71_2	96c2	ABalppax	19646
GSM2207290	96_r72_2	96c2	MSxaaa	30399
GSM2207291	96_r73_2	96c2	ABpxpapx	15396
GSM2207292	96_2r74_2	96c2	ABarppax	32092
GSM2207293	96_r75_2	96c2	ABalpapx	35166
GSM2207294	96_r76_2	96c2	ABalaapx	7932
GSM2207304	96_r86_2	96c2	ABpxaaax	16832
GSM2207306	96_r88_2	96c2	ABpxapax	23944
GSM2207312	96_r94_2	96c2	ABarpppx	4503
